# Arabidopsis Nicotianamine Synthases (NAS) comprise a common core-NAS domain fused to a variable auto-inhibitory C-terminus

**DOI:** 10.1101/2022.10.13.512114

**Authors:** Hiroyuki Seebach, Gabriel Radow, Michael Brunek, Frank Schulz, Markus Piotrowski, Ute Krämer

## Abstract

Nicotianamine Synthase (NAS) catalyzes the biosynthesis of nicotianamine (NA) from the 2-aminobutyrate moieties of three *S*-adenosylmethionine molecules. NA has central roles in metal nutrition and metal homeostasis of flowering plants. Despite the availability of crystal structures of archaeal and bacterial NAS-like proteins that carry out simpler aminobutanoyltransferase reactions, the enzymatic function of NAS remains poorly understood. Here we report amino acids essential for the activity of AtNAS1 based on structural modeling and site-directed mutagenesis. An enzyme-coupled continuous activity assay allowed us to compare differing NAS proteins identified through multiple sequence alignments and phylogenetic analyses. In most class Ia and b NAS proteins of dicotyledonous and monocotyledonous angiosperm plants, respectively, the core-NAS domain is fused to a variable C-terminal domain. Compared to fungal and moss NAS (class III) that consist merely of the core-NAS domain, NA biosynthetic activities of the four paralogous Arabidopsis NAS proteins were far lower. Yet their C-terminally trimmed core-NAS variants exhibited strongly elevated activities. Out of 320 amino acids of AtNAS1, twelve, 287-TRGCMFMPCNCS-298, accounted for the auto-inhibitory effect of the C-terminus, with approximately one third contributed by N296 within a CNCS motif that is conserved in Arabidopsis. No detectable NA biosynthesis was mediated by two representatives of groups of plant NAS proteins that naturally lack the C-terminal domain, class Ia *Arabidopsis halleri* NAS5, and *Medicago truncatula* NAS2 of class II which is found in dicots and diverged early during the evolution of flowering plants. Our results suggest that NAS activity is under stringent post-translational control in plants.
