## Supplemental Information Table S1 for "Arabidopsis Nicotianamine Synthases (NAS) comprise a common core-NAS domain fused to a variable auto-inhibitory C-terminus"

### Sheet: Supporting Information Table S1
Supporting Information Table S1. All NAS and NAS-like proteins used in the phylogenetic analysis.
Name	Organism	Alias	Phylogeny	Order	No. of amino acids	Source Database	Database Identifier
NAS1	Amaranthus hypochondriacus	AmhyNAS1	Plants	Caryophyllales	327	Phytozome	AH011214
NAS2	Amaranthus hypochondriacus	AmhyNAS2	Plants	Caryophyllales	306	Phytozome	AH007419
NAS1	Amborella trichopoda	AmtNAS1	Plants	Amborellales	327	Phytozome	evm_27.TU.AmTr_v1.0_scaffold00045.213
NAS2	Amborella trichopoda	AmtNAS2	Plants	Amborellales	294	Phytozome	evm_27.TU.AmTr_v1.0_scaffold00058.21
NAS1	Ananas comosus	AcNAS1	Plants	Poales	324	Phytozome	ACO002547.1
NAS1	Aquilegia coerulea	AqcoNAS1	Plants	Ranunculales	317	Phytozome	AQCOE2G275100.1
NAS2	Aquilegia coerulea	AqcoNAS2	Plants	Ranunculales	284	Phytozome	AQCOE7G328100.1
NAS3	Aquilegia coerulea	AqcoNAS3	Plants	Ranunculales	292	Phytozome	AQCOE7G326100.1
NAS4	Aquilegia coerulea	AqcoNAS4	Plants	Ranunculales	284	Phytozome	AQCOE7G325900.1
NAS5	Aquilegia coerulea	AqcoNAS5	Plants	Ranunculales	284	Phytozome	AQCOE7G327800.1
NAS6	Aquilegia coerulea	AqcoNAS6	Plants	Ranunculales	284	Phytozome	AQCOE7G325800.1
NAS1	Arabidopsis halleri	AhNAS1	Plants	Brassicales	320	Phytozome	ARAHA.14540S0010.1
NAS2	Arabidopsis halleri	AhNAS2	Plants	Brassicales	320	Phytozome	ARAHA.46164S0001.1
NAS3	Arabidopsis halleri	AhNAS3	Plants	Brassicales	320	Phytozome	ARAHA.1407S0017.1
NAS4	Arabidopsis halleri	AhNAS4	Plants	Brassicales	326	Phytozome	ARAHA.1010S0001.1
NAS5	Arabidopsis halleri	AhNAS5	Plants	Brassicales	278	Phytozome	ARAHA.23508S0002.1
NAS1	Arabidopsis thaliana	AtNAS1	Plants	Brassicales	320	Phytozome	AT5G04950.1
NAS2	Arabidopsis thaliana	AtNAS2	Plants	Brassicales	320	Phytozome	AT5G56080.1
NAS3	Arabidopsis thaliana	AtNAS3	Plants	Brassicales	320	Phytozome	AT1G09240.1
NAS4	Arabidopsis thaliana	AtNAS4	Plants	Brassicales	324	Phytozome	AT1G56430.1
NAS1	Brachypodium distachyon	BdNAS1	Plants	Poales	333	Phytozome	BRADI1G64487.1
NAS2	Brachypodium distachyon	BdNAS2	Plants	Poales	335	Phytozome	BRADI3G10520.1
NAS3	Brachypodium distachyon	BdNAS3	Plants	Poales	375	Phytozome	BRADI1G17090.1
NAS4	Brachypodium distachyon	BdNAS4	Plants	Poales	340	Phytozome	BRADI1G64500.1
NAS5	Brachypodium distachyon	BdNAS5	Plants	Poales	351	Phytozome	BRADI3G45350.1
NAS1	Brachypodium hybridum	BhNAS1	Plants	Poales	332	Phytozome	BRAHY.D03G0147300.1
NAS1	Brachypodium stacei	BsNAS1	Plants	Poales	330	Phytozome	BRAST02G156100.1
NAS2	Brachypodium stacei	BsNAS2	Plants	Poales	326	Phytozome	BRAST02G156000.1
NAS3	Brachypodium stacei	BsNAS3	Plants	Poales	392	Phytozome	BRAST06G000400.1
NAS4	Brachypodium stacei	BsNAS4	Plants	Poales	328	Phytozome	BRAST04G218400.1
NAS5	Brachypodium stacei	BsNAS5	Plants	Poales	287	Phytozome	BRAST03G088400.1
NAS6	Brachypodium stacei	BsNAS6	Plants	Poales	340	Phytozome	BRAST04G176800.1
NAS1	Capsella rubella	CrNAS1	Plants	Brassicales	321	Phytozome	CARUBV10003563M
NAS2	Capsella rubella	CrNAS2	Plants	Brassicales	320	Phytozome	CARUBV10027563M
NAS3	Capsella rubella	CrNAS3	Plants	Brassicales	323	Phytozome	CARUBV10009752M
NAS4	Capsella rubella	CrNAS4	Plants	Brassicales	326	Phytozome	CARUBV10022181M
NAS5	Capsella rubella	CrNAS5	Plants	Brassicales	272	Phytozome	CARUBV10007164M
NAS1	Carica papaya	CapaNAS1	Plants	Brassicales	319	Phytozome	EVM.MODEL.SUPERCONTIG_48.161
NAS2	Carica papaya	CapaNAS2	Plants	Brassicales	338	Phytozome	EVM.MODEL.SUPERCONTIG_9.73
NAS3	Carica papaya	CapaNAS3	Plants	Brassicales	283	Phytozome	EVM.MODEL.SUPERCONTIG_233.18
NAS1	Ceratodon purpureus	CpNAS1	Plants	Dicranales	322	Phytozome	CepurR40.10G154600
NAS2	Ceratodon purpureus	CpNAS2	Plants	Dicranales	322	Phytozome	CepurGG1.10G149600
NAS1	Citrus clementina	CcNAS1	Plants	Sapindales	318	Phytozome	CICLEV10001872M
NAS2	Citrus clementina	CcNAS2	Plants	Sapindales	284	Phytozome	CICLEV10010757M
NAS3	Citrus clementina	CcNAS3	Plants	Sapindales	284	Phytozome	CICLEV10010452M
NAS4	Citrus clementina	CcNAS4	Plants	Sapindales	286	Phytozome	CICLEV10010328M
NAS1	Citrus sinensis	CsNAS1	Plants	Sapindales	318	Phytozome	ORANGE1.1G021008M
NAS2	Citrus sinensis	CsNAS2	Plants	Sapindales	284	Phytozome	ORANGE1.1G039591M
NAS3	Citrus sinensis	CsNAS3	Plants	Sapindales	284	Phytozome	ORANGE1.1G036061M
NAS4	Citrus sinensis	CsNAS4	Plants	Sapindales	286	Phytozome	ORANGE1.1G042119M
NAS1	Cucumis sativus	CusaNAS1	Plants	Cucurbitales	326	Phytozome	CUCSA.051100.1
NAS2	Cucumis sativus	CusaNAS2	Plants	Cucurbitales	278	Phytozome	CUCSA.090670.1
NAS3	Cucumis sativus	CusaNAS3	Plants	Cucurbitales	329	Phytozome	CUCSA.090660.1
NAS4	Cucumis sativus	CusaNAS4	Plants	Cucurbitales	285	Phytozome	CUCSA.092390.1
NAS1	Daucus carota	DcNAS1	Plants	Apiales	324	Phytozome	DCAR_029351
NAS2	Daucus carota	DcNAS2	Plants	Apiales	284	Phytozome	DCAR_020117
NAS1	Diaporthe ampelina	DaNAS1	Fungi	Diaporthales	339	Genbank	KKY38707.1
NAS1	Eucalyptus grandis	EgNAS1	Plants	Myrtales	320	Phytozome	EUCGR.L00264.1
NAS2	Eucalyptus grandis	EgNAS2	Plants	Myrtales	273	Phytozome	EUCGR.H03291.1
NAS1	Fragaria vesca	FvNAS1	Plants	Rosales	331	Phytozome	MRNA31589.1-V1.0-HYBRID
NAS2	Fragaria vesca	FvNAS2	Plants	Rosales	276	Phytozome	MRNA05196.1-V1.0-HYBRID
CntL	Fusobacterium mortiferum	FmCntL	Bacteria	Fusobacteriales	258	Genbank	WP_117709555.1
NAS1	Ginkgo biloba	GbNAS1	Plants	Ginkgoales	289	Ginkgo database	Gb_05072
NAS2	Ginkgo biloba	GbNAS2	Plants	Ginkgoales	276	Ginkgo database	Gb_34325
NAS3	Ginkgo biloba	GbNAS3	Plants	Ginkgoales	297	Ginkgo database	Gb_09055
NAS4	Ginkgo biloba	GbNAS4	Plants	Ginkgoales	295	Ginkgo database	Gb_27486
NAS1	Glycine max	GmNAS1	Plants	Fabales	321	Phytozome	GLYMA.03G231200.1
NAS2	Glycine max	GmNAS2	Plants	Fabales	315	Phytozome	GLYMA.19G228400.1
NAS3	Glycine max	GmNAS3	Plants	Fabales	309	Phytozome	GLYMA.09G036400.1
NAS4	Glycine max	GmNAS4	Plants	Fabales	286	Phytozome	GLYMA.15G251300.1
NAS5	Glycine max	GmNAS5	Plants	Fabales	286	Phytozome	GLYMA.08G175400.1
NAS1	Gossypium hirsutum	GhNAS1	Plants	Malvales	315	Phytozome	GOHIR.D13G182200.1
NAS2	Gossypium hirsutum	GhNAS2	Plants	Malvales	272	Phytozome	GOHIR.A08G023100.1
NAS3	Gossypium hirsutum	GhNAS3	Plants	Malvales	273	Phytozome	GOHIR.D08G033600.1
NAS4	Gossypium hirsutum	GhNAS4	Plants	Malvales	287	Phytozome	GOHIR.A05G005400.1
NAS5	Gossypium hirsutum	GhNAS5	Plants	Malvales	287	Phytozome	GOHIR.D05G006200.1
NAS1	Gossypium raimondii	GrNAS1	Plants	Malvales	319	Phytozome	GORAI.007G306400.1
NAS2	Gossypium raimondii	GrNAS2	Plants	Malvales	318	Phytozome	GORAI.004G236500.1
NAS3	Gossypium raimondii	GrNAS3	Plants	Malvales	315	Phytozome	GORAI.013G207700.1
NAS4	Gossypium raimondii	GrNAS4	Plants	Malvales	287	Phytozome	GORAI.009G006100.1
NAS5	Gossypium raimondii	GrNAS5	Plants	Malvales	273	Phytozome	GORAI.004G031200.1
NAS1	Hordeum vulgare	HvNAS1	Plants	Poales	340	Phytozome	HORVU2HR1G015980.1
NAS2	Hordeum vulgare	HvNAS2	Plants	Poales	330	Phytozome	HORVU4HR1G053790.1
NAS3	Hordeum vulgare	HvNAS3	Plants	Poales	331	Phytozome	HORVU6HR1G090180.1
NAS1	Kalanchoe fedtschenkoi	KfNAS1	Plants	Saxifragales	311	Phytozome	KALADP0316S0002.1
NAS2	Kalanchoe fedtschenkoi	KfNAS2	Plants	Saxifragales	313	Phytozome	KALADP1314S0013.1
NAS3	Kalanchoe fedtschenkoi	KfNAS3	Plants	Saxifragales	277	Phytozome	KALADP1314S0012.1
NAS4	Kalanchoe fedtschenkoi	KfNAS4	Plants	Saxifragales	315	Phytozome	KALADP0011S0950.1
NAS5	Kalanchoe fedtschenkoi	KfNAS5	Plants	Saxifragales	299	Phytozome	KALADP0053S0257.1
NAS1	Linum usitatissimum	LuNAS1	Plants	Malpighiales	327	Phytozome	LUS10029843
NAS2	Linum usitatissimum	LuNAS2	Plants	Malpighiales	328	Phytozome	LUS10020696
NAS3	Linum usitatissimum	LuNAS3	Plants	Malpighiales	293	Phytozome	LUS10031416
NAS4	Linum usitatissimum	LuNAS4	Plants	Malpighiales	293	Phytozome	LUS10010917
NAS1	Magnaporthe oryzae	MoNAS1	Fungi	Magnaporthales	321	Genbank	XP_003719353.1
NAS1	Malus domestica	MdNAS1	Plants	Rosales	325	Phytozome	MDP0000412490
NAS2	Malus domestica	MdNAS2	Plants	Rosales	324	Phytozome	MDP0000908305
NAS1	Manihot esculenta	MeNAS1	Plants	Malpighiales	322	Phytozome	MANES.08G111200.1
NAS2	Manihot esculenta	MeNAS2	Plants	Malpighiales	321	Phytozome	MANES.08G111100.1
NAS3	Manihot esculenta	MeNAS3	Plants	Malpighiales	279	Phytozome	MANES.09G176800.1
NAS4	Manihot esculenta	MeNAS4	Plants	Malpighiales	286	Phytozome	MANES.14G151000.1
NAS5	Manihot esculenta	MeNAS5	Plants	Malpighiales	278	Phytozome	MANES.14G150600.1
NAS1	Medicago truncatula	MetrNAS1	Plants	Fabales	341	Phytozome	MEDTR1G084050.1
NAS2	Medicago truncatula	MetrNAS2	Plants	Fabales	284	Phytozome	MEDTR2G070310.1
NAS3	Medicago truncatula	MetrNAS3	Plants	Fabales	320	Phytozome	MEDTR7G112130.1
NAS4	Medicago truncatula	MetrNAS4	Plants	Fabales	282	Phytozome	MEDTR2G034240.1
NAS	Methanosarcina barkeri	MbNAS	Archeae	Methanosarcinales	291	Genbank	WP_048107174.1
NAS	Methanothermobacter thermautotrophicus	MtNAS	Archeae	Methanobacteriales	266	Genbank	WP_010876313.1
NAS1	Mimulus guttatus	MgNAS1	Plants	Lamiales	321	Phytozome	MIGUT.B00968.1
NAS2	Mimulus guttatus	MgNAS2	Plants	Lamiales	312	Phytozome	MIGUT.N01375.1
NAS3	Mimulus guttatus	MgNAS3	Plants	Lamiales	303	Phytozome	MIGUT.O00502.1
NAS1	Musa acuminate	MaNAS1	Plants	Zingiberales	315	Phytozome	GSMUA_ACHR5T21100_001
NAS2	Musa acuminate	MaNAS2	Plants	Zingiberales	316	Phytozome	GSMUA_ACHR2T00420_001
NAS	Neurospora crassa	NcNAS	Fungi	Sordariales	339	Genbank	XP_958379.1
NAS1	Oryza sativa	OsNAS1	Plants	Poales	332	Phytozome	LOC_OS03G19427.1
NAS2	Oryza sativa	OsNAS2	Plants	Poales	326	Phytozome	LOC_OS03G19420.2
NAS3	Oryza sativa	OsNAS3	Plants	Poales	343	Phytozome	LOC_OS07G48980.1
NAS1	Panicum hallii	PhNAS1	Plants	Poales	342	Phytozome	PAHAL.B05031.1
NAS2	Panicum hallii	PhNAS2	Plants	Poales	308	Phytozome	PAHAL.I03527.1
NAS1	Panicum virgatum	PvNAS1	Plants	Poales	324	Phytozome	PAVIR.IA03523.1
NAS2	Panicum virgatum	PvNAS2	Plants	Poales	298	Phytozome	PAVIR.J20928.1
NAS1	Phaseolus vulgaris	PhvuNAS1	Plants	Fabales	317	Phytozome	PHVUL.001G225000.1
NAS2	Phaseolus vulgaris	PhvuNAS2	Plants	Fabales	313	Phytozome	PHVUL.006G117300.1
NAS3	Phaseolus vulgaris	PhvuNAS3	Plants	Fabales	284	Phytozome	PHVUL.005G052500.1
NAS	Physcomitrella patens	PpNAS	Plants	Funariales	321	Phytozome	PP3C8_970V3.1
NAS1	Picea abies	PaNAS1	Plants	Coniferales	283	Plaza	PAB00000382
NAS2	Picea abies	PaNAS2	Plants	Coniferales	281	Plaza	PAB00035417
NAS1	Pinus pinaster	PipiNAS1	Plants	Coniferales	295	Plaza	PPI00017502
NAS2	Pinus pinaster	PipiNAS2	Plants	Coniferales	283	Plaza	PPI00018415
NAS1	Pinus taeda	PtNAS1	Plants	Coniferales	283	Plaza	TA00025579
NAS2	Pinus taeda	PtNAS2	Plants	Coniferales	295	Plaza	PTA00026819
NAS1	Populus trichocarpa	PotrNAS1	Plants	Malpighiales	321	Phytozome	POTRI.005G017300.1
NAS2	Populus trichocarpa	PotrNAS2	Plants	Malpighiales	321	Phytozome	POTRI.005G014300.1
NAS3	Populus trichocarpa	PotrNAS3	Plants	Malpighiales	290	Phytozome	POTRI.010G143100.1
NAS4	Populus trichocarpa	PotrNAS4	Plants	Malpighiales	284	Phytozome	POTRI.004G193400.1
NAS5	Populus trichocarpa	PotrNAS5	Plants	Malpighiales	248	Phytozome	POTRI.018G094600.1
NAS1	Prunus persica	PrpeNAS1	Plants	Rosales	326	Phytozome	PRUPE.6G313000.1
NAS2	Prunus persica	PrpeNAS2	Plants	Rosales	284	Phytozome	PRUPE.1G088200.1
CntL	Pseudomonas aeruginosa	PaCntL	Bacteria	Pseudomonadales	263	Genbank	WP_003095359.1
NAS1	Pseudotsuga menziesii	PmNAS1	Plants	Coniferales	297	Plaza	PME00024227
NAS1	Ricinus communis	RcNAS1	Plants	Malpighiales	320	Phytozome	30128.M008909
NAS2	Ricinus communis	RcNAS2	Plants	Malpighiales	324	Phytozome	29889.M003280
NAS3	Ricinus communis	RcNAS3	Plants	Malpighiales	319	Phytozome	28616.M000142
NAS1	Salix purpurea	SpNAS1	Plants	Malpighiales	321	Phytozome	SAPURV1A.0606S0100.1
NAS2	Salix purpurea	SpNAS2	Plants	Malpighiales	292	Phytozome	SAPURV1A.0050S0510.1
NAS3	Salix purpurea	SpNAS3	Plants	Malpighiales	284	Phytozome	SAPURV1A.2449S0010.1
NAS4	Salix purpurea	SpNAS4	Plants	Malpighiales	284	Phytozome	SAPURV1A.1079S0080.1
NAS5	Salix purpurea	SpNAS5	Plants	Malpighiales	284	Phytozome	SAPURV1A.1117S0010.1
NAS6	Salix purpurea	SpNAS6	Plants	Malpighiales	284	Phytozome	SAPURV1A.0738S0040.1
NAS7	Salix purpurea	SpNAS7	Plants	Malpighiales	284	Phytozome	SAPURV1A.0738S0020.1
NAS8	Salix purpurea	SpNAS8	Plants	Malpighiales	284	Phytozome	SAPURV1A.1079S0040.1
CntL	Serratia marcescens	SmCntL	Bacteria	Enterobacterales	265	Genbank	WP_110157742.1
NAS1	Setaria italica	SiNAS1	Plants	Poales	344	Phytozome	SEITA.2G440200.1
NAS2	Setaria italica	SiNAS2	Plants	Poales	318	Phytozome	SEITA.9G045300.1
NAS1	Setaria viridis	SvNAS1	Plants	Poales	327	Phytozome	SEVIR.9G044800.1
NAS	Solanum lycopersicum	SlNAS	Plants	Solanales	317	Phytozome	SOLYC01G100490.2.1
NAS1	Solanum tuberosum	StNAS1	Plants	Solanales	317	Phytozome	PGSC0003DMT400007275
NAS1	Sorghum bicolor	SbNAS1	Plants	Poales	363	Phytozome	SOBIC.001G151400.1
NAS1	Spirodela polyrhiza	SpNAS1	Plants	Alismatales	319	Phytozome	SPIPO3G0024100
NAS2	Spirodela polyrhiza	SpNAS2	Plants	Alismatales	332	Phytozome	SPIPO3G0024200
CntL	Staphylococcus aurues	SaCntL	Bacteria	Bacillales	272	Genbank	WP_111083360.1
NAS1	Talaromyces marneffei	TmNAS1	Fungi	Eurotiales	318	Genbank	XP_002153533.1
NAS1	Theobroma cacao	TcNAS1	Plants	Malvales	316	Phytozome	THECC1EG026765T1
NAS2	Theobroma cacao	TcNAS2	Plants	Malvales	317	Phytozome	THECC1EG021349T1
NAS3	Theobroma cacao	TcNAS3	Plants	Malvales	286	Phytozome	THECC1EG038944T1
NAS1	Trifolium pratense	TpNAS1	Plants	Fabales	320	Phytozome	TP57577_TGAC_V2_MRNA1695
NAS2	Trifolium pratense	TpNAS2	Plants	Fabales	336	Phytozome	TP57577_TGAC_V2_MRNA2661
NAS3	Trifolium pratense	TpNAS3	Plants	Fabales	312	Phytozome	TP57577_TGAC_V2_MRNA28190
NAS4	Trifolium pratense	TpNAS4	Plants	Fabales	284	Phytozome	TP57577_TGAC_V2_MRNA30775
NAS1	Triticum aestivum	TaNAS1	Plants	Poales	333	Phytozome	TRAES_4DL_4E10A6DFB.1
NAS2	Triticum aestivum	TaNAS2	Plants	Poales	330	Phytozome	TRAES_6DL_1470C4162.1
NAS3	Triticum aestivum	TaNAS3	Plants	Poales	330	Phytozome	TRAES_2BS_98815CE06.1
NAS4	Triticum aestivum	TaNAS4	Plants	Poales	340	Phytozome	TRAES_2BS_CB79BAFB1.1
NAS5	Triticum aestivum	TaNAS5	Plants	Poales	330	Phytozome	TRAES_6AS_5D0B8CF891.3
NAS6	Triticum aestivum	TaNAS6	Plants	Poales	330	Phytozome	TRAES_2AS_F55243E0C.1
NAS7	Triticum aestivum	TaNAS7	Plants	Poales	384	Phytozome	TRAES_4DL_AF0869DDB.1
NAS8	Triticum aestivum	TaNAS8	Plants	Poales	330	Phytozome	TRAES_4BL_BB0FC3BD3.2
CntL	Yersinia pestis	YpCntL	Bacteria	Enterobacterales	262	Genbank	WP_002228007.1
NAS3	Zea mays	ZmNAS3	Plants	Poales	359	Phytozome	GRMZM2G478568_T01
NAS5	Zea mays	ZmNAS5	Plants	Poales	356	Phytozome	GRMZM2G439195_T01
NAS6	Zea mays	ZmNAS6	Plants	Poales	422	Phytozome	GRMZM2G050108_T01
NAS7	Zea mays	ZmNAS7	Plants	Poales	327	Phytozome	GRMZM2G704488_T01
NAS8	Zea mays	ZmNAS8	Plants	Poales	327	Phytozome	AC233955.1_FGT003
NAS9	Zea mays	ZmNAS9	Plants	Poales	327	Phytozome	GRMZM2G312481_T01
NAS10	Zea mays	ZmNAS10	Plants	Poales	327	Phytozome	GRMZM2G034956_01
NAS1	Zostera marina	ZomaNAS1	Plants	Alismatales	326	Phytozome	ZOSMA208G00500.1
NAS2	Zostera marina	ZomaNAS2	Plants	Alismatales	403	Phytozome	ZOSMA68G00910.1
