## Supplemental Information Table S3 for "Arabidopsis Nicotianamine Synthases (NAS) comprise a common core-NAS domain fused to a variable auto-inhibitory C-terminus"

### Sheet: SI Table S3
Supporting Information Table S3. List of primers.
Gene	Encoded Protein	Name	Sequence
mtnN	Mtn	adeHyc_Nucl_F	CATATGAAAATCGGCATCATTGGTGC
		adeHyc_Nucl_R	CTCGAGGCCATGTGCAAGTTTCTGCACC
adeD	AdeD	ade_deim_F	ATTAATGAATAATTCTATTAACCATAAAT-TTCATCACATTAGCCG
		ade_deim_R	CTCGAGTTCCGTGACTTCCAGCGTAGTGAAG
metK	MetK	SAM_syn_F	CATATGGCAAAACACCTTTTTACGTCCG
		SAM_syn_R	CTCGAGCTTCAGACCGGCAGCATCG
MTH675	MtNAS	MtNAS_F	GGACATATGAGCTGCTACATCTACTGGGATAAGATAAAGAGGA
		MtNAS_R	TGCGGCCGCATCAGGACATTTAAAAACAAGTACCGAAGTGTTGTT
	AhNAS5	AhNAS5_F	CATATGGCTTGCCAAGAGACTCAATTC
		AhNAS5_R	GCGGCCGCATCACTGATTTTGCGTGCGAC
AT5G04950	AtNAS1	AtNAS1_Nde_for	TATCATATGGCTTGCCAAAACAATCTCG
		AtNAS1_Not_rev	TATGCGGCCGCCTCGATGGCAC
	AtNAS1 C69A	AtNAS1_C69A_ F	CATCAAGCTTGCTGGTGAAGCCGAAGGTTA
		AtNAS1_C69A_R	GCTTCACCAGCAAGCTTGATGAGATTAGC
	AtNAS1 E73Q	AtNAS1_E73Q_F	GAAGCCCAAGGTTATTTAGAGCAACAC
		AtNAS1_E73Q_R	ATAACCTTGGGCTTCACCACAAAGC
	AtNAS1 ΔVGMD	AtNAS1_ΔVGMD_F	CTTTGACTCTTT.AAGCGCCGCTAAGAAAACGACG
		AtNAS1_ΔVGMD_R	GCGGCGCTT.AAAGAGTCAAAGGTCAAAGCC
	AtNAS1 E77Q	AtNAS1_E77Q_F	GGTTATTTACAGCAACACTTCTCCACAATTTTG
		AtNAS1_E77Q_R	GAAGTGTTGCTGTAAATAACCTTCGGCTTC
	AtNAS1 Y06F	AtNAS1_Y106F_F	CCAACTTCCTCAAGCTAGGCAAGCTC
		AtNAS1_Y106F_R	CCTAGCTTGAGGAAGTTGGAGTAGTAAGGAAAG
	AtNAS1 N296D	AtNAS1_fw_N296D	GCCTTGTGACTGCTCCAAGATTC
		AtNAS1_rev_N296D	GCAGTCACAAGGCATAAACATGC
AT5G56080	AtNAS2	AtNAS2_F	GGAGCTAGCATGGCTTGCGAAAACAACC
		AtNAS2_R	GTGCGGCCGCCTCGATGGCACTATACTCCTCG
	AtNAS2 ΔC43	AtNAS2_277_rev_Not1	GTGCGGCCGCACCACCAAGCTTACGTGCGATGAC
AT1G09240	AtNAS3	AtNAS3_F	GGAGCTAGCATGGGTTGCCAAGACGAAC
		AtNAS3_R	GTGCGGCCGCAGACAACTGTTCCTCCCTAGCTC
	AtNAS3 ΔC42	AtNAS3_278_rev_Not1	GTGCGGCCGCAACAACTGGATGCTTTTTAGAGATCAC
AT1G56430	AtNAS4	AtNAS4_fw_Nde1	GCACATATGGGTTATTGCCAAGACGACCAAC
		AtNAS4_fw_Not1	TATGCGGCCGCGGTAAGTTGTTCTTC
	AtNAS4 ΔC47	AtNAS4_rev_277_Not1	GTGCGGCCGCACCTAGCTTCCTTGAGATTACAATGGAGTTGATAAC
	AtNAS1 ΔC13	AtNAS1_rev_#307_Not1	GTGCGGCCGCACGGTTGTTCATGATCGCGTG
	AtNAS1 ΔC22	AtNAS1_rev_#298_Not1	GCGGCCGCGGAGCAGTTACAAGGCATAAACATGCATC
	AtNAS1 ΔC31	AtNAS1_rev_#289_Not1	GCGGCCGCTCCACGAGTACCATTAACCCCGG
	AtNAS1 ΔC34	pET21_AtNAS1_286_rev_Not1	GTGCGGCCGCACCATTAACCCCGGGCGTGGTC
	AtNAS1 ΔC42	pET21_AtNAS1_278_R	GCGGCCGCACCACCGAGCTTACGTGCGATC
	AtNAS1 ΔC43	AtNAS1_277_R	GTGCGGCCGCACCGAGCTTACGTGCGATCACAAC
	AtNAS1 ΔC44	AtNAS1_276_R	GTGCGGCCGCGAGCTTACGTGCGATCACAACCG
	AtNAS1 ΔC45	AtNAS1_275_R	GTGCGGCCGCCTTACGTGCGATCACAACCGAGTTAACC
	AtNAS1 ΔC46	AtNAS1_274_R	GTGCGGCCGCACGTGCGATCACAACCGAGTTAACC
Added restriction sites are underlined. A dot indicates the position of deleted codons. Red characters mark changed nucleotides compared to the wild-type sequence.
