## Supplemental Information Table S5 for "Arabidopsis Nicotianamine Synthases (NAS) comprise a common core-NAS domain fused to a variable auto-inhibitory C-terminus"

### Sheet: Table S5
Supporting Information Table S5. DNA sequences of NcNAS, PpNAS and MetrNAS2 codon-optimized for E. coli.
NcNAS
ATGCCTGCACTGCTGAGCGTTTTAGGTCTGGGTAGTCCGCGTAAACATCAGAGCGCACATTATCTGGATAATAACACCAATCCGGATATCCTGGCAGAAAAACTGGATAACATGGGTAGCTGTGCCAATATTACCAAAGCACAGATGATTGCACTGAGCATTCTGGATACCCATAAACAGCTGAAAAAACTGCCTGCATATCAGCCTGGTGAAGAAATTAATCGTCTGCTGGGTAATCTGGTTCATACCTGTGTTCAGATTCATCCGCCTAGCGTTATTCAGCAGATTCTGAATTTTCCGGGTCTGCAGCAGATCCTGCCGAGCCTGCGTACCATTTGTAGCGAAGCAGAAAGCTGTCTGGAAACCCATTGGGCAGAACATACCCTGGCACTGGCAGCA…
PpNAS
ATGACACCGGATGCAATTAGCAAAACCCCGTGTAGCTTTCTGAGCATTTTTCTGCCGTTTCCGAGCACCTGTCCGCCTAATGCAAGCAAAAGCAGCGATACCGCACCGGATACCGCAAATAAACATATTCGTGAAATTCTGAGCCTGTACAAACAGCTGAGCAGCTTTAGCAGCCTGGAACCGCGTGATGAAGTTAATACCGTTTTTGGTAAACTGGTGGAACTGTGTATTACCACACTGAGTGATGATGCACTGGTTGTGAAAATTCTGAAAGATCCGCGTATTAGCAGCATTACACCGCATCTGCGTACCCTGTGTAGCACCGGTGAATGTGCACTGGAAAGCCATTGGGCAAATGTTCTGCTGACCCCGACCAGCGCAGCAGCAATTCCGCTGAGC…
MetrNAS2
ATGGCAAGCTTTCAGAGCTTTAACTTCGAAACCGAAATTCCGCAAGAACTGCTGATTAGCCAGATTATGCAGATTCATACCACCATCAGCAAACTGGAAAGCCTGCGTCCGAGCAAACAGGTTAATACCCTGCTGACCCATCTGGTTAAACTGTGTATTCTGCCGAGCAGCATTGAAATTGAAGCACTGCCGCAAGAGGTTAAAACCATGCGTGAAAGCCTGATTCCGATTTGTGGTAAAGCAGAAGGTCTGCTGGAACTGGAATTTAGCACCTTTATTAGTCAGACCCCGAATCCGGCAAAAAATCTGACCCTGTTTCCGTATTATGGCAACTATGTTAAACTGGCCAACTACGAGAACAAAATCCTGAAAGAAAATGGTGTGGTGGACGCAAAAAAA…
Nc: Neurospora crassa, Pp: Physcomitrella patens, Metr: Medicago truncatula
